# Cell atlas of the developing human meninges reveals a dura origin of meningioma

**DOI:** 10.1101/2025.07.08.663122

**Authors:** Elin Vinsland, Sergio Marco Salas, Ivana Kapustová, Lijuan Hu, Simone Webb, Xiaofei Li, Xiaoling He, Mats Nilsson, Muzlifah Haniffa, Roger Barker, Oscar Persson, David R. Raleigh, Erik Sundström, Peter Lönnerberg, Sten Linnarsson

## Abstract

The vertebrate central nervous system is enveloped by the meninges, consisting of the pia, arachnoid, and dura layers. The arachnoid is hypothesised to give rise to the most common primary intracranial tumours, meningiomas. However, molecular evidence supporting this hypothesis is lacking. There are no effective medical therapies to treat meningiomas that are resistant to local interventions, encumbered by our limited understanding of their cellular origin. To address this limitation in our understanding of meningioma biology, we generated a comprehensive reference single cell and spatial transcriptomic atlas of human fetal meninges at post-conceptional weeks 5-13. We found that the meningeal layers develop concurrently, and identified an inner *CDH1*-positive dura cell layer expressing tight junction genes consistent with barrier function. We show that transcriptionally, meningioma cells resemble dura-lineage cells, and that common meningioma driver genes were expressed preferentially in the dura lineage. Our findings suggest that meningiomas originate from dura lineage cells.

**HIGHLIGHTS:**

- scRNA-seq and spatial transcriptomics reveals architecture of human fetal meninges development
- Meningeal layers are formed concurrently, by a gradual refinement of cell states
- A *CDH1*+ inner dura sublayer expresses tight junction genes like the arachnoid barrier
- Meningioma tumours likely originate from inner dura lineage cells, not arachnoid
