## Supplementary material for "Cell atlas of the developing human meninges reveals a dura origin of meningioma": Table S1

### Sheet: scRNA-seq_samples
Source	10X run	Donor	Age info from source	Age, PCW float	Sex (XIST gene)	Tissue	Cells (after QC)	Mean Genes	Mean UMI	Mean UMI without erythrocytes	Sequencing saturation
KI DTB	297_5	XDD 400	PCW 5.5	5.5	F	Meninges	13307	1987.07	6435.99	6389.19	78.1%
Cambridge	256_1	BRC 2243	GA 8w5, CRL 18, NRL 11, CS 19	6.6	M	Meninges	6352	2870.95	10555.4	12479.9	84.4%
Cambridge	231_3, 231_4	BRC 2218	GA 7w4, CRL 19, NRL 10, CS 19	6.7	F	Meninges	9894	2107.9	5972.51	6566.7	79.3%, 80.3%
KI DTB	226_1	XHU 364	PCW 7.5	7.5	M	Meninges	1646	2297.24	9354.86	10052.4	80.5%
KI DTB	297_1, 297_2	XDD 398	PCW 7.5	7.5	F	Meninges (Twins)	17328	2738.32	9736.61	14740.6	50.4%, 56.3%
KI DTB	297_3, 297_4	XDD 399	PCW 7.5	7.5	F	Meninges (Twins)	18946	3217.95	11114.7	13716.5	46.3%, 41.3%
Cambridge	239_3, 239_4	BRC 2227	GA 9w, CRL 26, NRL 13, CS 22	7.6	M	Meninges	10433	2673.24	9039.34	10810.6	70.9%, 68.4%
Cambridge	239_1, 239_2	BRC 2226	GA 9w5, CRL 34, NRL 22, CS na	8.4	M	Meninges	9550	3023.39	10724.4	12307.2	58.4%, 58.7%
Cambridge	234_2, 234_3	BRC 2222	GA 10w1, CRL 40, NRL 23, CS na	9.0	F	Meninges	8848	2087.02	7000.51	8707.78	70.5%, 71.6%
Cambridge	238_1, 238_2	BRC 2225	GA 11w4, CS na	9.9	F	Meninges	6180	2709.1	9391.7	9931.84	72.9%, 59.0%
Cambridge	352_1	BRC 2301	GA 11w, CRL 53 NRL 30	10.0	F	Meninges, forebrain dorsal	11190	2824.72	8712.69	9075.89	86.7%
Cambridge	352_2	BRC 2301	GA 11w, CRL 53 NRL 30	10.0	F	Meninges, forebrain ventral	11190	3047.96	8476.35	9057.74	82.6%
Cambridge	352_3	BRC 2301	GA 11w, CRL 53 NRL 30	10.0	F	Meninges, midbrain-hindbrain dorsal	11691	2549.99	8781.54	9251.25	89.7%
Cambridge	352_4	BRC 2301	GA 11w, CRL 53 NRL 30	10.0	F	Meninges, midbrain-hindbrain ventral	1246	897.15	2002.88	2137.25	94.0%
KI DTB	184_1	XDD 351	PCW 12	12.0	M	Meninges	2660	2389.07	10739.2	14011	57.9%
KI DTB	256_2, 256_3	XDD 385	PCW 13.5	13.5	M	Meninges	16265	3650.8	13432.5	14740.6	69.3%, 70.3%
							156726	2566.99	8841.95	10248.5

### Sheet: Xenium+IHC_samples
Source	Sample ID	Tissue	Comment	Age	Processing	Method	No. of sections for Xenium
Cambridge	BRC 2253	Head	Experimental ID: HE27	PCW 6w 2d	Cryosection	Xenium + IHC	2: a,b
Cambridge	BRC 2172	Head	Experimental ID: HE24	PCW 9w 4d	Cryosection	Xenium + IHC	1
KI DTB	XDD 472	Meninges		PCW 9.5	Floating	IHC
UCSF	M46	Meningioma	WHO grade 3	Adult	Cryosection	Xenium + IHC	1
UCSF	M47	Meningioma	WHO grade 3	Adult	Cryosection	Xenium + IHC	1
UCSF	M73	Meningioma	WHO grade 3	Adult	Cryosection	Xenium + IHC	2: a,b
	M73_2		-different region from the same tumour				1
UCSF	M89	Meningioma	WHO grade 3	Adult	Cryosection	Xenium + IHC	2: a,b
UCSF	M99	Meningioma	WHO grade 3	Adult	Cryosection	Xenium + IHC	1
UCSF	M108	Meningioma	WHO grade 3	Adult	Cryosection	Xenium + IHC	1
KS	SL123	Meningioma	WHO grade 1	Adult	Cryosection	Xenium + IHC	1
KS	SL114	Dura	Patient had oligodendroglioma grade 2	Adult	Cryosection	Xenium	2: a,b
KS	SL122	Dura	Patient had subependymoma grade 1	Adult	Cryosection	Xenium	3: a,b,c
KS	SL130	Dura	Patient had oligodendroglioma grade 2	Adult	Cryosection	Xenium	1
KS	SL133	Dura	Patient had astrocytoma grade 2	Adult	Cryosection	Xenium	1

### Sheet: KS_samples_extra
Source	Sample ID	Age at surgery	Sex	Tissue	Comment	Location	Processing	Method	No. of sections for Xenium
KS	SL114	42	M	Dura	Patient had oligodendroglioma grade 2	Frontal L	Cryosection	Xenium	2: a,b
KS	SL122	54	M	Dura	Patient had subependymoma grade 1	Intraventricular	Cryosection	Xenium	3: a,b,c
KS	SL130	20	M	Dura	Patient had oligodendroglioma grade 2	Frontal L	Cryosection	Xenium	1
KS	SL133	26	M	Dura	Patient had astrocytoma grade 2	Frontal L	Cryosection	Xenium	1
KS	SL123	74	F	Meningioma	Meningioma grade 1	Convexity L	Cryosection	Xenium + IHC	1

### Sheet: UCSF_samples_extra
ID	Age	Sex	NF2_syndrome	Recurrent	Location	WHO_2016	WHO_2021	CDKN2AB_deletion_zygosity_homozygous2_heterozygous1	TERTp_mutation	DNA_methylation_groups	DNA_methylation_subgroups	Gene_expression_risk_score	LF	LFFR	VS	OS	Cause_of_death_meningioma
M46	39.0828	F	1	0	Parasagittal	3	3	0	0	Hypermitotic	Hypermetabolic	0.430184	1	7.3768	0	24.7056	0
M47	74.078	M	0	1	Parasagittal	3	3	1	0	Hypermitotic	Proliferative	1	0	0.0109815	1	0.925189	1
M73	58.0561	F	0	0	Convexity	3	3	0	0	Hypermitotic	Proliferative	0.750617	1	2.70693	0	5.36445	0
M89	52.5969	F	0	1	Convexity	3	3	2	0	Hypermitotic	Proliferative	0.845428	0	0.0741249	1	0.592999	1
M99	60.3806	F	0	0	Parasagittal	3	3	2	0	Hypermitotic	Hypermetabolic	0.574469	1	3.0501	1	11.1929	1
M108	72.2245	M	0	0	Skull base	3	3	0	0	Hypermitotic	Hypermetabolic	0.497755	0	2.61633	1	4.14276	0
