## Supplementary material for "Cell atlas of the developing human meninges reveals a dura origin of meningioma": Table S3

### Sheet: custom panel
Gene	Annotation
FOXC1	meninges
TOP2A	cycling
CSPG4	pericyte & some dura
NODAL	pericyte
CYSLTR2	pericyte only
FOXQ1	pericyte & endothelial
ADRA1D	fibroblast 1 "PC neighbour" (FB-PC)
PLCL1	fibroblast 1 & PC
TNC	fibroblast 1
NES	high in fibroblast 1
ALDH1A2	high in fibroblast 1
TMEM132D	fibroblast 1, 2 & PC
HAS2	fibroblast 2
FOXF2	fibroblast 2
FOXF1	early fibroblast & endothelial
LUZP2	early FB/PC-like
GAP43	fibroblast 4
BMP2	patterning
BMP7	patterning
HOXA3	hindbrain
HOXB2	hindbrain
PTHLH	osteogenic mesenchyme
COL2A1	early/chondrogenic/osteogenic mesenchyme
SOX9	early/chondrogenic/osteogenic mesenchyme
MSX2	chondrogenic mesenchyme
MATN4	chondrocytes
IGFBP5	"TCF21 cluster"
COLEC11	"TCF21 cluster"
TCF21	"TCF21 cluster"
IGFBP3	suture mesenchyme
HHIP	suture mesenchyme
ALX1	fibroblast 1 & cycling & PC
TAGAP	early mesenchyme
SOX6	early mesenchyme
SLC38A11	early mesenchyme/pia/pericytes
COL15A1	pia mater
CXCL8	pia mater, less mature
SUSD4	pia mater, more mature
SERPIND1	arachnoid mater
TRPM3	arachnoid mater
SLC22A2	arachnoid mater
SLC22A8	arachnoid mater precursor
SLC22A6	arachnoid mater precursor
NOV	dura-arachnoid
SLC47A1	inner dura
FXYD5	dura
KCNMA1	dura
ALAS2	erythropoietic
HBE1	primitive erythropoietic
ACTA2	smooth muscle cell
ACTG2	smooth muscle cell
PECAM1	endothelial
CD34	endothelial HSPC
SEMA3G	arteriole
MFSD2A	capillary/primitive vascular network
VWF	venous
ACKR1	vein
MRC1	macrophage & microglia
F13A1	macrophage
C3	microglia
CX3CR1	microglia
P2RY12	microglia
S100A12	neutrophil lineage
S100A8	neutrophil lineage
MME	B cell
PTPRC	immune
GDF7	pre-EMT neural crest
SOX10	neural crest (& OPCs)
PLP1	oligodendrocyte
DLX5	schwann cell fate biased/migrating & Spall
MPZ	schwann
AQP4	astrocyte
RSPO2	progenitor - epithelia and neural
RSPO3	progenitor - epithelia and neural
LMNTD1	undergoing ciliogenesis
SHISA8	undergoing ciliogenesis
DEUP1	undergoing ciliogenesis
HTR2C	epithelia
AQP1	differentiated cilia
KRT19	pinealocyte/skin
BARHL2	pinealocyte
IGFBP7	ChP vasculature/ MenO pericyte
FOLR1	ChP
SOX2	neural tube
OTX2	forebrain-midbrain
EMX2	telencephalon
PAX6	dorsal, telencephalon-diencephalon
SIX3	ventral telEn.-hypothalamic area
NKX2-1	hypothalamic area
LMX1A	ventral midbrain/roof plate
PAX3	dorsal midbrain
WNT1	MHB/ventral midbrain/roof plate
FGF8	Isthmus/AMCP
FGF17	Isthmus/AMCP
FABP7	radial glia
BEX1	neural/ early fibroblasts
MOXD1	SVZ/ early fibroblasts
CDH1	high grade
TLE2	high grade
SLC4A4	meningioma cells
MFAP5	ECM remodelling meningioma
SSTR2	SSTR2A meningioma
CA3	SSTR2A meningioma
PTGDS	G1 phase meningioma
FOXM1	Cycling G2M phase meningioma (2)
INHBA	Cycling S phase meningioma
ADAMTS6	Cycling S phase meningioma
LYZ	active monocyte
IL7R	CD4 T cell
GZMB	CD8 T cell

### Sheet: human lung panel
Gene	Annotation
AGER	Alveolar type 1 cell
CDH1	Alveolar type 1 cell
DAPK2	Alveolar type 1 cell
GLCCI1	Alveolar type 1 cell
KRT7	Alveolar type 1 cell
OTUD7B	Alveolar type 1 cell
PDPN	Alveolar type 1 cell
SCEL	Alveolar type 1 cell
SEMA3B	Alveolar type 1 cell
SLC15A2	Alveolar type 1 cell
TACSTD2	Alveolar type 1 cell
WFS1	Alveolar type 1 cell
ETV5	Alveolar type 2 cell
FASN	Alveolar type 2 cell
HMGCS1	Alveolar type 2 cell
MALL	Alveolar type 2 cell
MUC1	Alveolar type 2 cell
PEBP4	Alveolar type 2 cell
PLA2G4F	Alveolar type 2 cell
RND1	Alveolar type 2 cell
SFTA2	Alveolar type 2 cell
SFTPD	Alveolar type 2 cell
FAS	Apoptosis
BMX	Artery cell
GJA5	Artery cell
IGFBP3	Artery cell
ADAM28	B cell
BANK1	B cell
CD19	B cell
CD27	B cell
CD70	B cell
CD79A	B cell
FCMR	B cell
MS4A1	B cell
SELL	B cell
TCL1A	B cell
TNFRSF13C	B cell
ARL 14.00	Basal cell
F3	Basal cell
GPX2	Basal cell
ITGB4	Basal cell
KLF5	Basal cell
KLK11	Basal cell
KRT15	Basal cell
KRT5	Basal cell
TP63	Basal cell
DUOX1	Cancer
EGFR	Cancer
FGFBP2	Cancer
GKN2	Cancer
KDR	Cancer
KRT17	Cancer
LGR5	Cancer
MYC	Cancer
NFKB1	Cancer
SLC2A1	Cancer
SLC7A11	Cancer
SOX2	Cancer
SOX9	Cancer
ACE	Capillary cell
CA4	Capillary cell
CLDN5	Capillary cell
FCN3	Capillary cell
GNG11	Capillary cell
IL1RL1	Capillary cell
MYO6	Capillary cell
NTRK2	Capillary cell
PDCD1LG2	Capillary cell
RAMP2	Capillary cell
SHANK3	Capillary cell
STC1	Capillary cell
TMEM100	Capillary cell
CXCL13	Chemokine
CXCL14	Chemokine
CXCL9	Chemokine
CXCR5	Chemokine
AGR3	Ciliated cell
BAIAP2L1	Ciliated cell
BCAS1	Ciliated cell
CCDC78	Ciliated cell
EHF	Ciliated cell
ELF3	Ciliated cell
ENAH	Ciliated cell
FAM184A	Ciliated cell
FOXJ1	Ciliated cell
TC2N	Ciliated cell
TMC5	Ciliated cell
TP73	Ciliated cell
ADAM17	Classical monocyte
ANPEP	Classical monocyte
AQP9	Classical monocyte
CD163	Classical monocyte
CD300E	Classical monocyte
CLEC4E	Classical monocyte
CSTA	Classical monocyte
CXCL10	Classical monocyte
FCN1	Classical monocyte
ITGAM	Classical monocyte
S100A12	Classical monocyte
CYP2F1	Club cell
MET	Club cell
STEAP4	Club cell
ACE2	COVID-19
CTSL	COVID-19
TMPRSS2	COVID-19
CD1A	Dendritic cell
CD1C	Dendritic cell
CHIT1	Dendritic cell
FABP3	Dendritic cell
GPR34	Dendritic cell
MMP9	Dendritic cell
MS4A4A	Dendritic cell
PLA2G7	Dendritic cell
SLC1A3	Dendritic cell
TREM2	Dendritic cell
ADGRL4	Endothelial cell
APOLD1	Endothelial cell
CD34	Endothelial cell
PLVAP	Endothelial cell
SELE	Endothelial cell
TM4SF18	Endothelial cell
VWF	Endothelial cell
EPCAM	Epithelial cell
APOD	Fibroblast
FBN1	Fibroblast
FGFR4	Fibroblast
MFAP5	Fibroblast
PCOLCE2	Fibroblast
PDGFRA	Fibroblast
SFRP2	Fibroblast
SVEP1	Fibroblast
WNT2	Fibroblast
ADAMTS1	Fibromyocyte
PAMR1	Fibromyocyte
CXCL6	Goblet cell
MUC5B	Goblet cell
SPDEF	Goblet cell
TSPAN8	Goblet cell
UPK1B	Goblet cell
HIF1A	Hypoxia
CD40LG	Immune checkpoint
CD274	Immune response
CTLA4	Immune response
HAVCR2	Immune response
KLRC1	Immune response
LAG3	Immune response
PDCD1	Immune response
ASCL3	Ionocyte
ATP1B1	Ionocyte
CD24	Ionocyte
CFTR	Ionocyte
FOXI1	Ionocyte
GPI	Ionocyte
IGF1	Ionocyte
SEMA3C	Ionocyte
SMIM24	Ionocyte
MEDAG	Lipofibroblast
PIM1	Lipofibroblast
RARRES1	Lipofibroblast
THBS2	Lipofibroblast
ECSCR	Lymphatic endothelial cell
FSCN1	Lymphatic endothelial cell
LYVE1	Lymphatic endothelial cell
MMRN1	Lymphatic endothelial cell
MTUS1	Lymphatic endothelial cell
PROX1	Lymphatic endothelial cell
AIF1	Macrophage
CD68	Macrophage
CD86	Macrophage
CXCL5	Macrophage
FCGR1A	Macrophage
GLIPR2	Macrophage
MARCO	Macrophage
MCEMP1	Macrophage
RETN	Macrophage
VSIG4	Macrophage
AREG	Mast cell
HPGDS	Mast cell
MS4A2	Mast cell
P2RX1	Mast cell
PTGS1	Mast cell
SLC18A2	Mast cell
NCEH1	Megakaryocyte
CFB	Mesothelial cell
CTTN	Mesothelial cell
HP	Mesothelial cell
PLA2G2A	Mesothelial cell
UPK3B	Mesothelial cell
WT1	Mesothelial cell
CD14	Monocyte
FCGR3A	Monocyte
CP	Mucous cell
PI3	Mucous cell
S100A7	Mucous cell
SERPINA3	Mucous cell
CD40	Myeloid dendritic cell
CD80	Myeloid dendritic cell
CLEC10A	Myeloid dendritic cell
FCER1A	Myeloid dendritic cell
MMP12	Myeloid dendritic cell
S100B	Myeloid dendritic cell
COL5A2	Myofibroblast
COL8A1	Myofibroblast
DPP6	Myofibroblast
LTBP2	Myofibroblast
ASCL1	Neuroendocrine cell
DIRAS3	Neuroendocrine cell
ICA1	Neuroendocrine cell
MAP7	Neuroendocrine cell
RBP4	Neuroendocrine cell
SEC11C	Neuroendocrine cell
TM4SF4	Neuroendocrine cell
CD247	NK cell
IQGAP2	NK cell
KLRD1	NK cell
NKG7	NK cell
RUNX3	NK cell
SAMD3	NK cell
STAT4	NK cell
UBE2C	NK cell
KLRB1	NK cell; T cell
LCK	NKT cell
TNFRSF18	NKT cell
CLEC12A	Nonclassical monocyte
LILRA5	Nonclassical monocyte
LILRB2	Nonclassical monocyte
MIS18BP1	Nonclassical monocyte
CSPG4	Pericyte
DGKG	Pericyte
HIGD1B	Pericyte
KCNK3	Pericyte
LAMC3	Pericyte
LGALS3BP	Pericyte
NID1	Pericyte
PDGFRB	Pericyte
TRPC6	Pericyte
CD38	Plasma cell
DNAJB9	Plasma cell
FKBP11	Plasma cell
MZB1	Plasma cell
PIM2	Plasma cell
POU2AF1	Plasma cell
TNFRSF13B	Plasma cell
TNFRSF17	Plasma cell
IRF8	Plasmacytoid dendritic cell
LILRA4	Plasmacytoid dendritic cell
LILRB4	Plasmacytoid dendritic cell
MPEG1	Plasmacytoid dendritic cell
SPIB	Plasmacytoid dendritic cell
SYK	Plasmacytoid dendritic cell
CCNA1	Proliferation
CCNB2	Proliferation
CDK1	Proliferation
CENPF	Proliferation
KIT	Proliferation
MKI67	Proliferation
PCNA	Proliferation
TOP2A	Proliferation
DMBT1	Serous cell
LTF	Serous cell
CNN1	Smooth muscle cell
DES	Smooth muscle cell
LGR6	Smooth muscle cell
LMOD1	Smooth muscle cell
MYH11	Smooth muscle cell
NTN4	Smooth muscle cell
PLN	Smooth muscle cell
RERGL	Smooth muscle cell
RGS5	Smooth muscle cell
SLIT3	Smooth muscle cell
THY1	Smooth muscle cell
CCR7	T cell
CD2	T cell
CD28	T cell
CD3D	T cell
CD3E	T cell
CD4	T cell
CD8A	T cell
CD8B	T cell
CXCR6	T cell
FASLG	T cell
FOXP3	T cell
GPR171	T cell
GPR183	T cell
GZMA	T cell
GZMB	T cell
GZMK	T cell
IL7R	T cell
ASCL2	Tuft cell
DCLK1	Tuft cell
ACKR1	Vein cell
SELP	Vein cell
