## Supplementary material for "Cell atlas of the developing human meninges reveals a dura origin of meningioma": Table S4

### Sheet: 6w clusters
Clusters	ClusterText	Enriched genes
0	Anterior chondrogenic mesenchyme	ALX1 GDF7 SVEP1 TNC
1	CNS Neuronal differentiation	GAP43 BARHL2 SUSD4 DPP6
2	ChP epithelium	FOLR1 HTR2C FOXJ1 LMX1A
3	Chondrogenic condensation 1	DLX5 HP MET FOXC1
4	Chondrogenic condensation 2	MET DLX5 HP ADAMTS1
5	Cranial ganglion/nerve associated Schwann cell	SOX10 MPZ CDH1 S100B
6	Cranial nerve associated mesenchyme	SOX10 LAMC3 CXCL6 MPZ
7	Cranial nerve-neuronal	RUNX3 KCNK3 FABP3 CYSLTR2
8	Developing eyelid	ALX1 TMEM100 CCN3 FGFBP2
9	Diencephalon VZ 1	BARHL2 MMRN1 OTX2 PAX6
10	Diencephalon VZ 2	ASCL1 LGR5 OTX2 PAX6
11	Diencephalon VZ 3	BARHL2 OTX2 MMRN1 SOX2
12	Dual neural-ChP epithelium progenitors	LMX1A RSPO2 SIX3 TMEM132D
13	Erythropoietic	ALAS2 PTGS1 PIM2 SLC7A11
14	Extraocular mesenchyme (lens?)	ALX1 KRT19 WNT2 MME
15	Extraocular mesenchyme (sclera?)	ALDH1A2 ALX1 HAS2 MET
16	Eye-neural (retina)	SIX3 SLC38A11 TRPM3 MMRN1
17	FB SPall Neuronal differentiation	SAMD3 ACKR1 BARHL2 SUSD4
18	FB radial glia	EMX2 PAX6 LGALS3BP FABP7
19	FB radial glia, ventral	SIX3 PAX6 MOXD1 SOX6
20	Face mesenchyme	DES IGFBP5 PDGFRA INHBA
21	Facial myocytes	DES FGFR4 GJA5 GLIPR2
22	HB Neuronal differentiation	HOXB2 HOXA3 BARHL2 SSTR2
23	HB VZ 1	PAX3 MSX2 MFSD2A LUZP2
24	HB VZ 2	HOXA3 ASCL1 HOXB2 PAX3
25	HB mesenchymal	WNT1 HOXA3 HOXB2 HHIP
26	HB radial glia 1	TACSTD2 MAP7 ASCL1 MOXD1
27	HB radial glia 2	SSTR2 MUC1 SUSD4 LMX1A
28	HB roof plate	WNT1 HOXA3 HOXB2 MSX2
29	Lateral nasal prominence	TMEM100 ALDH1A2 WNT2 GDF7
30	MB Neuronal differentiation, ventral	SIX3 ACKR1 DPP6 GAP43
31	MB VZ	ASCL1 OTX2 PAX3 PROX1
32	MB glioblast	HHIP ASCL1 LGR5 OTX2
33	MB-Di Neuronal differentiation	BARHL2 SUSD4 GAP43 OTX2
34	MB-HB Neuronal differentiation, ventral	SUSD4 ACKR1 DPP6 GAP43
35	MB-HB VZ	PAX3 ASCL1 SOX2 HOXA3
36	Mandibular prominence	DLX5 COL8A1 FGFBP2 MME
37	Maxillary prominence	PTHLH DLX5 THBS2 IGF1
38	Medial head mesenchyme	MATN4 S100B FOXC1 SLC4A4
39	Medial skull base mesenchyme	FOXF2 PAMR1 PTGDS KLF5
40	Monocyte-Macrophage-Microglia	CD163 MPEG1 MRC1 MS4A4A
41	Neck mesenchyme 1	KCNMA1 PAMR1 INHBA TLE2
42	Neck mesenchyme 2	HOXA3 IGF1 HOXB2 PAMR1
43	Otic mesenchyme	MATN4 S100B BMP2 RBP4
44	Otic vesicle epithelium	CDH1 SOX10 LMX1A KRT19
45	Periderm	ITGB4 TP63 KRT15 KRT19
46	Primary meninx	LAMC3 CD4 SLC38A11 ANPEP
47	Skeletal progenitors (neck/face)	HHIP TMEM100 HOXB2 FGFBP2
48	Skull progenitors	MSX2 MATN4 RGS5 HHIP
49	Stomodeum	DLX5 LGR5 GDF7 STAT4
50	Vascular endothelial 1	ADGRL4 ECSCR TM4SF18 PECAM1
51	Vascular endothelial 2	MRC1 ECSCR TRPC6 PECAM1
52	Vascular endothelial 3	SELP P2RX1 DGKG CD40LG

### Sheet: 9w clusters
Clusters	ClusterText	Enriched genes
0	Active monocyte	FCN1 S100A8 LYZ SELL
1	Anterior cortical plate	PCOLCE2 FGF17 DGKG PLA2G7
2	Anterior epicranial aponeurosis/head myocytes?	DES MET COL15A1 KLF5
3	Arachnoid	SLC22A6 ITGB4 SERPIND1 SLC7A11
4	Basal epidermis	RUNX3 ADAMTS1 HAS2 ANPEP
5	CNS perivascular contamination	VWF FOXQ1 ADGRL4 KDR
6	Cajal-Retzius cells	TP73 BARHL2 RSPO3 SAMD3
7	Chondrogenic 1	COL2A1 CD3D S100B FCGR1A
8	Chondrogenic 2	FOXC1 AIF1 COL5A2 SLIT3
9	Chondrogenic 3	CA3 S100B FOXC1 IGFBP3
10	Choroid plexus epithelium	FOLR1 HTR2C OTX2 LMX1A
11	Classical monocyte	MMP9 PTPRC GPR183 SYK
12	Cortical plate	DIRAS3 IGFBP5 SUSD4 DGKG
13	Cortical plate cells	TRPM3 BARHL2 PAX3 SAMD3
14	Dura-inner	SLC47A1 COL8A1 KLF5 FXYD5
15	Dura-outer 1	GDF7 MATN4 FOXC1 COL5A2
16	Dura-outer 2	GDF7 MATN4 MSX2 IGF1
17	Dura-outer 3	GDF7 IGF1 MATN4 FOXC1
18	Dura-outer 4	ACE2 GDF7 AQP4 COL8A1
19	Dura-outer cycling	GDF7 MATN4 COL5A2 MSX2
20	Erythropoietic	HBE1 ALAS2 NCEH1 PLVAP
21	Failed	C3 FASLG FOLR1 MCEMP1
22	Future inner skull bone	HHIP FGFBP2 TNC BMP2
23	Future skull bone boundaries 1	MSX2 MATN4 HHIP FGFBP2
24	Future skull bone boundaries 2	MATN4 COL5A2 MSX2 INHBA
25	IZ-cortical plate	SUSD4 KIT DGKG THY1
26	Inner SVZ	PROX1 SIX3 ASCL1 DLX5
27	Inner SVZ-IZ	SSTR2 CD24 DPP6 FABP7
28	Macrophage	CD163 MS4A4A CD28 MPEG1
29	Mast cell	IL1RL1 MS4A2 SLC18A2 P2RX1
30	Microglia	FCGR3A C3 ADAM28 CX3CR1
31	OPCs	SOX10 NKX2-1 S100B OTX2
32	Outer cortical plate	DIRAS3 CDH1 EPCAM SUSD4
33	Pallium VZ	TRPC6 LGALS3BP F3 IQGAP2
34	Periderm	KRT15 LGR6 TP63 HOXA3
35	Periosteum & epicranial aponeurosis	MFAP5 WNT2 MEDAG PLP1
36	Pia	ALDH1A2 LAMC3 APOD SLC7A11
37	SVZ	SSTR2 FOXM1 ASCL1 PAX6
38	SVZ to CP non-cycling	DLX5 NTN4 SOX6 SOX2
39	SVZ-IZ	MFSD2A DPP6 SEMA3C SSTR2
40	Schwann/melanocytic lineage	SOX10 PAX3 S100B SEMA3G
41	Striatum	SIX3 CYSLTR2 PLP1 DLX5
42	Subpallium VZ	OTX2 MOXD1 TNC SIX3
43	VZ	ETV5 PDPN TMEM132D SOX9
44	Vascular SMCs (CNS & leptomeningeal)	GJA5 RERGL SEMA3G PLN
45	Vascular SMCs (non-CNS)	STEAP4 LAMC3 MYH11 PDGFRB
46	Vascular endothelial	PLVAP VWF TM4SF18 PECAM1
47	Vascular endothelial (CNS & leptomeningeal)	CLDN5 FOXQ1 ADGRL4 SEMA3G
48	Vascular lymphatic endothelial (periosteum)	MMRN1 IRF8 MRC1 LYVE1
49	Vascular pericytes (CNS & leptomeningeal)	SLC38A11 HIGD1B NODAL LAMC3

### Sheet: M89(b)
Clusters	ClusterText	Meningeal layer markers	Enriched_Clusters	Enriched_ClusterText
0	Meningioma early barrier-like 1	CCN3, CDH1, COL2A1, HHIP, SLC4A4, (ITGB4)	SLC2A1 SERPINA3 ITGB4 SEMA3C	SLC2A1, SERPINA3, ITGB4, SEMA3C
1	Meningioma proliferating	TOP2A high	FOXM1 MKI67 UBE2C CDK1	UBE2C, CCNB2, MKI67, DEPDC1
2	Meningioma early barrier-like 2	CCN3, CDH1, COL2A1, HHIP, SLC4A4	LTBP2 TLE2 ITGB4 GJA5	LTBP2, COL2A1, RSPO3, BMP7
3	Meningioma early barrier-like 2, cycling	CCN3, CDH1, COL2A1, HHIP, SLC4A4, TOP2A	LTBP2 COL8A1 BMP7 SLIT3	HHIP, TOP2A, LTBP2, CCN3
4	Meningioma proliferating	TOP2A high	CCNB2 DEPDC1 UBE2C CENPF	UBE2C, CCNB2, MKI67, DEPDC1
5	Meningioma early barrier-like 2	CCN3, CDH1, COL2A1, HHIP, SLC4A4	SLC7A11 SLC1A3 APOLD1 KIT	LTBP2, COL2A1, RSPO3, BMP7
6	Meningioma early barrier-dura-like	also THBS2	IGFBP7 F3 LAMC3 PDGFRA	IGFBP7, THBS2, ACTA2, F3
7	Meningioma early barrier-like 2	CCN3, CDH1, COL2A1, HHIP, SLC4A4	HMGCS1 FASN HHIP ALDH1A2	LTBP2, COL2A1, RSPO3, BMP7
8	Monocyte-Macrophage	CD14, CD163, CD68	CD163 MS4A4A MRC1 MPEG1	CD163, MS4A4A, MRC1, MPEG1
9	Meningioma early barrier-like 2	CCN3, CDH1, COL2A1, HHIP, SLC4A4	COL8A1 THBS2 COL2A1 LGALS3BP	LTBP2, COL2A1, RSPO3, BMP7
10	Vascular-Endothelial	CD34	KDR ADGRL4 CD34 TM4SF18	KDR, ADGRL4, CD34, TM4SF18
11	Meningioma early barrier-dura-like	also THBS2	ACTA2 CNN1 NTN4 THBS2	IGFBP7, THBS2, ACTA2, F3
12	Meningioma early barrier-like 2, cycling	CCN3, CDH1, COL2A1, HHIP, SLC4A4, TOP2A	HHIP LTBP2 EGFR TMEM100	HHIP, TOP2A, LTBP2, CCN3
13	Meningioma early barrier-like 2	CCN3, CDH1, COL2A1, HHIP, SLC4A4	SLC1A3 FSCN1 CCN3 IGFBP7	LTBP2, COL2A1, RSPO3, BMP7
14	Meningioma early barrier-like 2	CCN3, CDH1, COL2A1, HHIP, SLC4A4	COL2A1 LTBP2 HHIP NID1	LTBP2, COL2A1, RSPO3, BMP7
15	Meningioma early barrier-like 2, cycling	CCN3, CDH1, COL2A1, HHIP, SLC4A4, TOP2A	TOP2A GPI CCN3 ITGB4	HHIP, TOP2A, LTBP2, CCN3
16	Meningioma early barrier-like 2	CCN3, CDH1, COL2A1, HHIP, SLC4A4	COL2A1 COL15A1 HMGCS1 GJA5	LTBP2, COL2A1, RSPO3, BMP7
17	Vascular-Pericytes & SMCs	CD34, CSPG4	TRPC6 MMP9 THY1 CSPG4	TRPC6, MMP9, THY1, CSPG4
18	Meningioma early barrier-like 2, cycling	CCN3, CDH1, COL2A1, HHIP, SLC4A4, TOP2A	HHIP TOP2A ACTG2 FASN	HHIP, TOP2A, LTBP2, CCN3
19	T & NK cells	IL7R, CD2, CD3D/E, GZMB, CD8A/B, FASLG	CD247 CD3E KLRD1 CD2	CD247, CD3E, KLRD1, CD2
20	Bad quality		SLC1A3 FABP3 MOXD1 IGFBP5	FABP3, SLC1A3, IGFBP5, MOXD1
21	Dendritic cells-plasmocytoid	IRF8, MPEG1	LILRA4 IRF8 GZMB GPR183	LILRA4, IRF8, GZMB, GPR183
22	Bad quality		HOXB2 KRT19 MPZ PLA2G2A	FABP3, SLC1A3, IGFBP5, MOXD1
23	Meningioma early barrier-like 3	SLC4A4, CDH1, CCN3 low, MYC high	SFTPD GPR171 HP HAVCR2	SFTPD, GPR171, HP, HAVCR2
24	Bad quality		MARCO TREM2 TRPC6 SEMA3C	FABP3, SLC1A3, IGFBP5, MOXD1
25	Vascular-Endothelial	CD34, PECAM1	LCK RARRES1 CD247 PECAM1	KDR, ADGRL4, CD34, TM4SF18

### Sheet: M73(b)
Clusters	ClusterText	Meningeal layer markers	Enriched_Clusters	Enriched_ClusterText
0	Meningioma ChP-like	SLC4A4, CDH1, KCNMA1, STEAP4, PLAG2A	STEAP4 PLA2G2A IGFBP3 C3	STEAP4, PLA2G2A, IGFBP3, C3
1	Monocyte-Macrophage	CD14, CD163, CD68	HAVCR2 MS4A4A CD163 SLC1A3	HAVCR2, MS4A4A, CD163, SLC1A3
2	Meningioma barrier & dura-like	SLC4A4, CDH1, CCN3 high, low SLC47A1, KCNMA1, ITGB4	ITGB4 CCN3 ANPEP FABP3	ITGB4, CCN3, FABP3, ANPEP
3	Meningioma dura	SLC4A4, CDH1, KCNMA1, SLC47A1 low	KRT7 BMP2 SLC2A1 PIM1	BMP2, PIM1, SLC2A1, NCEH1
4	Meningioma dura	SLC4A4, CDH1, KCNMA1, SLC47A1 low	RND1 BMP2 ADAMTS1 PIM1	BMP2, PIM1, SLC2A1, NCEH1
5	Meningioma dura-cranial	SLC4A4, CDH1, KCNMA1, HHIP, no SLC47A1	ELF3 HHIP MME TC2N	ELF3, HHIP, MME, TC2N
6	Meningioma inner dura	SLC4A4, CDH1, KCNMA1, SLC47A1	CNN1 ACTA2 SLC47A1 MFAP5	SLC47A1, CNN1, SFRP2, MFAP5
7	Meningioma inner dura-dura	SLC4A4, CDH1, CCN3, KCNMA1,SLC47A1	NTRK2 ACTA2 MME COL5A2	NTRK2, ACTA2, MME, COL5A2
8	Meningioma inner dura	SLC4A4, CDH1, KCNMA1, SLC47A1 high	SLC47A1 RSPO2 COL8A1 F3	SLC47A1, CNN1, SFRP2, MFAP5
9	Meningioma inner dura barrier-like	SLC4A4, CDH1, CCN3, KCNMA1, SLC47A1	COL15A1 ADRA1D DCLK1 EHF	COL15A1, EHF, CCN3, DCLK1
10	Meningioma dura	SLC4A4, CDH1, KCNMA1, SLC47A1 low	AIF1 CXCL10 CD14 FCGR1A	BMP2, PIM1, SLC2A1, NCEH1
11	Meningioma dura	SLC4A4, CDH1, KCNMA1, SLC47A1 low	PLA2G2A C3 STEAP4 COL15A1	BMP2, PIM1, SLC2A1, NCEH1
12	Meningioma inner dura	SLC4A4, CDH1, KCNMA1, SLC47A1 high	SLC47A1 C3 COL2A1 SLIT3	SLC47A1, CNN1, SFRP2, MFAP5
13	Meningioma inner dura barrier-like	SLC4A4, CDH1, CCN3, KCNMA1, SLC47A1	COL15A1 SLC47A1 BEX1 COL8A1	COL15A1, EHF, CCN3, DCLK1
14	Vascular-Endothelial	PECAM1, APOLD1, IGFBP7	VWF ADGRL4 KDR APOLD1	VWF, ADGRL4, KDR, APOLD1
15	Vascular-Pericytes	IGFBP7, STC1	CP IGF1 STC1 TNC	CP, IGF1, STC1, TNC
16	Meningioma inner dura barrier-like	SLC4A4, CDH1, CCN3, KCNMA1, SLC47A1 low	CCN3 SERPINA3 ITGB4 LTBP2	COL15A1, EHF, CCN3, DCLK1
17	B-, T-, & NK cells	PTPRC, IL7R, FCMR	IL7R CD2 CD247 GPR171	IL7R, CD2, CD247, GPR171
18	Meningioma cycling	TOP2A, FOXM1, KCNMA1	MKI67 CDK1 TOP2A UBE2C	MKI67, CDK1, TOP2A, UBE2C
19	Meningioma dura	SLC4A4, CDH1, KCNMA1, SLC47A1 low	CXCL10 CD274 CXCL8 PI3	BMP2, PIM1, SLC2A1, NCEH1
20	Active monocytes	LYZ, MPEG1, PTPRC, PECAM1	AQP9 CD300E AREG FCN1	AQP9, CD300E, AREG, FCN1
21	Mast cells	SLC18A2, PTGS1	SLC18A2 IL1RL1 KIT MS4A2	SLC18A2, IL1RL1, KIT, MS4A2
22	Plasma cells	PIM2, MZB1, POU2AF1, CD38	POU2AF1 MZB1 CD38 PIM2	POU2AF1, MZB1, CD38, PIM2
23	Meningioma barrier & dura-like	SLC4A4, CDH1, CCN3 high, SLC47A1 low, ITGB4, THBS2	RND1 LGR5 PAX6 BMX	ITGB4, CCN3, FABP3, ANPEP

### Sheet: M99
Clusters	ClusterText	Meningeal layer markers	Enriched_Clusters	Enriched_ClusterText
0	Meningioma inner dura barrier-dura-like 1	SLC4A4, CDH1, KCNMA1, SLC47A1, CCN3	SLC22A2 MYC TM4SF4 FOXQ1	SLC22A2, MYC, TM4SF4, FOXQ1
1	Monocyte-Macrophage	CD14, CD163	HAVCR2 ADAM28 MS4A4A MRC1	HAVCR2, ADAM28, MS4A4A, MRC1
2	Meningioma inner dura barrier-dura-like 2	SLC4A4, CDH1, CCN3, SLC47A1 high, KCNMA1	ANPEP SLC47A1 KCNMA1 LMNTD1	ANPEP, SLC47A1, KCNMA1, LMNTD1
3	Meningioma barrier precursor-inner dura-like 1	SLC4A4, PTGDS, CCN3, low CDH1/SLC47A1/KCNMA1	MUC1 PTGDS LMNTD1 EPCAM	MUC1, PTGDS, LMNTD1, EPCAM
4	Meningioma inner dura barrier-like	SLC4A4, CDH1, CCN3, SLC47A1 high	TLE2 SSTR2 SLC47A1 CCDC78	TLE2, SSTR2, SLC47A1, CCDC78
5	Meningioma early & cranial-like	SLC4A4, low CDH1/CCN3, HHIP	HHIP COL8A1 IGFBP7 KRT7	HHIP, COL8A1, IGFBP7, KRT7
6	Meningioma cranial-periosteal-like	low SLC4A4/CCN3/CDH1, high KCNMA1/MFAP5, HHIP, COL2A1, THBS2	MFAP5 THBS2 COL2A1 COL5A2	MFAP5, THBS2, COL2A1, COL5A2
7	Meningioma barrier precursor-inner dura-like 2	SLC4A4, PTGDS, CDH1, CCN3, SLC47A1 high	PTGDS APOD SLC47A1 CA3	PTGDS, APOD, SLC47A1, CA3
8	Vascular	CD34	PLVAP ADGRL4 MYH11 CD34	PLVAP, ADGRL4, MYH11, CD34
9	Meningioma cycling	TOP2A, CDK1	CDK1 TOP2A UBE2C CENPF	CDK1, TOP2A, UBE2C, CENPF
10	T & NK cells	PTPRC, CD2 etc	CD2 CD3E GZMK CD8A	CD2, CD3E, GZMK, CD8A
11	Mast cells	KIT, SLC18A2, MS4A2, IL1RL1	IL1RL1 SLC18A2 MS4A2 KIT	IL1RL1, SLC18A2, MS4A2, KIT
12	Dendritic cells	S100B, CD1A	TACSTD2 FCER1A S100B SLC18A2	TACSTD2, FCER1A, S100B, CD1A
13	Dendritic cells	S100B, CD1A	CD1A TACSTD2 FCER1A S100B	TACSTD2, FCER1A, S100B, CD1A

### Sheet: M46
Clusters	ClusterText	Meningeal layer markers	Enriched_Clusters	Enriched_ClusterText
0	Meningioma early & inner dura barrier-like 1	SLC4A4, CDH1, CCN3 high, SLC47A1, COL2A1	GJA5 ITGB4 COL2A1 COL15A1	GJA5, ITGB4, COL2A1, COL15A1
1	Meningioma early & inner dura barrier-like 2	SLC4A4, CDH1, CCN3 low, SLC47A1, COL2A1	BMP7 ITGB4 COL2A1 GJA5	GJA5, ITGB4, COL2A1, COL15A1
2	Meningioma early & inner dura barrier-like 3	SLC4A4, CDH1, CCN3, SLC47A1, COL2A1, AQP1	AQP1 SVEP1 PCOLCE2 MME	AQP1, SVEP1, PCOLCE2, MME
3	Monocyte-Macrophage	CD163, MRC1, CD14	CD163 ADAM28 HAVCR2 ITGAM	CD163, ADAM28, HAVCR2, ITGAM
4	Meningioma inner dura barrier-dura-like	SLC4A4, CDH1, CCN3, SLC47A1 high, KCNMA1	KCNMA1 NTRK2 SLC47A1 PTGDS	KCNMA1, NTRK2, SLC47A1, PTGDS
5	Meningioma inner dura barrier-like	SLC4A4, CDH1, CCN3, SLC47A1	NTRK2 MME SERPINA3 IGFBP3	NTRK2, MME, SERPINA3, IGFBP3
6	Vascular	PECAM1, CD34	ADGRL4 KDR VWF GNG11	ADGRL4, KDR, VWF, GNG11
7	T & NK cells	PTPRC, CD2, GZMA, GZMK	CD247 GZMA KLRD1 STAT4	CD247, GZMA, KLRD1, STAT4
8	Meningioma cycling	FOXM1, TOP2A	CDK1 MKI67 TOP2A CCNB2	CDK1, MKI67, TOP2A, CCNB2
9	B cells	BANK1, MS4A1	MS4A1 BANK1 CD79A TNFRSF13C	MS4A1, BANK1, CD79A, TNFRSF13C
10	Meningioma inner dura barrier-like	SLC4A4, CDH1, CCN3, SLC47A1 high	CD79A GPR183 TREM2 LYZ	NTRK2, MME, SERPINA3, IGFBP3

### Sheet: M47
Clusters	ClusterText	Meningeal layer markers	Enriched_Clusters	Enriched_ClusterText
0	Meningioma PTGDS progenitor & cranial-like 1	SLC4A4, PTGDS, COL8A1, MFAP5, COL2A1, THBS2, HHIP	LUZP2 UnassignedCodeword_0174 PTHLH NTRK2	LUZP2, UnassignedCodeword_0174, PTHLH, NTRK2
1	Meningioma cycling	TOP2A	ACKR1 TLE2 IGF1 PAX6	FOXM1, DEPDC1, CCNB2, CDK1
2	Meningioma PTGDS	PTGDS, THBS2	C3 PI3 CXCL8 STC1	C3, PI3, CXCL8, STC1
3	Bad quality		MMP9 IGFBP5 CD3D WNT1	CD3D, WNT1, WNT2, PLA2G4F
4	Bad quality		ITGB4 ALDH1A2 FOXC1 SLC2A1	CD3D, WNT1, WNT2, PLA2G4F
5	Bad quality		CD3D WNT1 CLEC12A KLRB1	CD3D, WNT1, WNT2, PLA2G4F
6	Meningioma PTGDS progenitor & cranial-like 2	SLC4A4, PTGDS, COL8A1, MFAP5, COL2A1, THBS2, HHIP	RSPO2 UnassignedCodeword_0397 IGFBP3 CP	RSPO2, UnassignedCodeword_0397, IGFBP3, CP
7	Meningioma cycling	TOP2A	DEPDC1 FOXM1 CCNB2 CDK1	FOXM1, DEPDC1, CCNB2, CDK1
8	Monocyte-Macrophage	CD14, CD163	PTPRC ITGAM LILRB2 MPEG1	PTPRC, ITGAM, LILRB2, MPEG1
9	Meningioma cycling	TOP2A	MS4A4A MPEG1 MRC1 VSIG4	FOXM1, DEPDC1, CCNB2, CDK1
10	Vascular	PECAM1, ACTA2	CD34 ECSCR ADGRL4 KDR	CD34, ECSCR, ADGRL4, KDR

### Sheet: M108
Clusters	ClusterText	Meningeal layer markers	Enriched_Clusters	Enriched_ClusterText
0	Meningioma barrier precursor-inner dura-like	SLC4A4,PTGDS,CDH1,CCN3, SLC47A1 high	UPK1B FASN RSPO2 GNG11	TMEM100, SFRP2, TLE2, TP63
1	Meningioma barrier precursor-like 1	SLC4A4,PTGDS,CDH1,CCN3, SLC47A1 low	CD40LG FOXI1 UnassignedCodeword_0220 PTGDS	PI3, SERPINA3, STC1, MME
2	Meningioma barrier precursor-inner dura-like	SLC4A4,PTGDS,CDH1,CCN3, SLC47A1 high, KCNMA1	COL2A1 CA3 KCNMA1 COL8A1	TMEM100, SFRP2, TLE2, TP63
3	Meningioma barrier precursor-like 2	SLC22A6, SLC4A4,PTGDS,CDH1,CCN3,SLC47A1	SLC22A6 SLC7A11 SLC22A8 SLC22A2	SLC22A6, SLC7A11, SLC22A8, SLC22A2
4	Meningioma barrier precursor-like 1	SLC4A4,PTGDS,CDH1,CCN3, SLC47A1 low	STC1 PI3 SERPINA3 IGFBP3	PI3, SERPINA3, STC1, MME
5	Monocyte-macrophage & T-cells	CD14, CD163, CD4	ITGAM PTPRC LILRB4 ADAM28	ITGAM, PTPRC, LILRB4, ADAM28
6	Vascular	PECAM1, ACTA2	CD34 ADGRL4 VWF MYH11	CD34, ADGRL4, VWF, MYH11
7	Monocyte-macrophage	CD14, CD163	ITGAM CD4 CX3CR1 SYK	ITGAM, CD4, CX3CR1, SYK
8	Meningioma barrier precursor-like 1	SLC4A4,PTGDS,CDH1,CCN3, SLC47A1	UPK1B BCAS1 HMGCS1 DEUP1	PI3, SERPINA3, STC1, MME

### Sheet: SL123
Clusters	ClusterText	Meningeal layer markers	Enriched_Clusters	Enriched_ClusterText
0	Meningioma inner dura barrier-like 1	SLC4A4, CDH1, SLC47A1/KCNMA1 high	MUC1 CCN3 BMP7 SEMA3C	MUC1, CCN3, BMP7, SEMA3C
1	Meningioma inner dura barrier-like 2	SLC4A4, CDH1, SLC47A1, KCNMA1	KLF5 CDH1 F3 LTBP2	KLF5, CDH1, F3, LTBP2
2	Meningioma dura-like 1	SLC47A1, KCNMA1	IL7R CD8A CD3E UnassignedCodeword_0110	IL7R, CD8A, CD3E, UnassignedCodeword_0110
3	Meningioma dura-like 2	SLC47A1, KCNMA1	UPK1B SLC47A1 NKX2-1 UnassignedCodeword_0321	UPK1B, SLC47A1, NKX2-1, UnassignedCodeword_0321
4	Vascular-Endothelial	PECAM1, CD34	SHANK3 ECSCR CD34 VWF	SHANK3, ECSCR, CD34, VWF
5	Monocyte-Macrophage	CD163, MRC1	MPEG1 VSIG4 SLC1A3 CD14	MPEG1, VSIG4, SLC1A3, CD14
6	Vascular-Pericytes	RGS5, ACTA2, CSPG4	SLC38A11 DGKG DLX5 RERGL	SLC38A11, DGKG, DLX5, RERGL
