## Supplementary material for "Cell atlas of the developing human meninges reveals a dura origin of meningioma": Table S5

### Sheet: Proteome lists
Dayon et al. 2019	Guldbransen et al. 2014	Overlapping			BOTH datasets	Not exp. in fetal ChP
A1BG	A2M	AGT			A1BG	AFM
SERPINF2	AGT	APOD			A2M	ANG
LRG1	ALB	APOE			ACTB	APCS
SERPINA3	APLP1	APOH			ADGRB3	CFHR2
ACTB	APOB	BTD			AFM	GC
AFM	APOD	C4A			AGT	ITIH1
AKAP11	APOE	CALR			AHSG	LRG1
ALDOA	APOH	CD14			AKAP11	PGLYRP2
AMBP	ATRN	CFH			ALB	PRSS1
PAM	B3GNT1	CFHR2			ALDOA	SERPINA3
ANG	BCAN	CHGA			AMBP	SERPINA6
AGT	BTD	CHL1			ANG	B3GNT1
SERPINC1	C4A	CLU			ANXA1	CASP12
ANXA1	C5	COL6A3			APCS	CFHR2
APOA2	CADM2	CP			APLP1	GC
APOA4	CALR	FBLN1			APOA2	IGHA1
APOD	CASP12	FN1			APOA4	IGHM
APOE	CD14	GC			APOB	KRT9
APOH	CD55	GSN			APOD	LRG1
B2M	CFH	HPX			APOE	ORM1
ADGRB3	CFHR2	HRG			APOH	ORM2
TGFBI	CHGA	IL6ST			ATRN	PVRL1
BTD	CHGB	KNG1			AZGP1	SEPP1
C1QB	CHL1	KRT1			B2M
C1QC	CLU	KRT10			B3GNT1
C1R	CNTN1	LGALS3BP			BCAN
C1RL	CNTN4	LRG1			BTD
C1S	COL6A3	NCAM1			C1QB
CDH11	CP	OGN			C1QC
CDH13	CPE	OLFM1			C1R
CDH2	CPQ	PON1			C1RL
CDH5	CREG1	PRNP			C1S
CA1	DKK3	PTGDS			C2
CALM1	EFNB2	SERPINA7			C3
CALR	ENPP2	SERPINF1			C4A
CTSD	ESAM	SPARCL1			C4B
CTSF	FAM160A2	TTR			C5
SERPINA6	FAM174A	VTN			C5
CPB2	FAT2				C6
CPN1	FBLN1				C7
CD14	FCGBP				C8A
CD44	FN1				C8B
CP	FTH1				C8G
CFB	GC				C9
CFD	GFRA2				CA1
CFH	GSN				CADM2
CFI	HEG1				CALM1
CHI3L1	HP				CALR
CLU	HPX				CASP12
CHGA	HRG				CD14
CNDP1	IGHA1				CD44
CNTFR	IGHM				CD55
C2	IGLON5				CDH11
C3	IL6ST				CDH13
C4A	KLK6				CDH2
C4B	KLKB1				CDH5
C5	KNG1				CFB
C6	KRT1				CFD
COL6A1	KRT10				CFH
COL6A3	KRT9				CFHR1
C7	LGALS3BP				CFHR2
C8A	LRG1				CFI
C8B	LSAMP				CFL1
C8G	LYVE1				CHGA
C9	MEGF8				CHGB
CFL1	NCAM1				CHI3L1
COL18A1	NCAM2				CHL1
COTL1	NEGR1				CLEC3B
CRTAC1	NELL2				CLU
CST3	NEO1				CNDP1
DAG1	NRCAM				CNTFR
DCD	NRXN1				CNTN1
CTBS	NTRK2				CNTN4
FAM20C	OGN				COL18A1
DSC3	OLFM1				COL6A1
ECM1	OMG				COL6A3
ENO1	OPCML				COTL1
HSP90B1	ORM1				CP
F13B	ORM2				CPB2
F12	PIK3IP1				CPE
F5	PLTP				CPN1
FBLN1	PLXDC2				CPQ
EFEMP1	PON1				CREG1
FBN1	PRELP				CRTAC1
AHSG	PRNP				CST3
FETUB	PTGDS				CTBS
CFHR1	PTPRM				CTSD
CFHR2	PTPRZ1				CTSF
FGA	PVRL1				DAG1
FN1	QPCT				DCD
FSTL1	RCN1				DKK3
GAPDH	RGMA				DSC3
GSN	RNASET2				ECM1
GGH	SCRG1				EFEMP1
GNPTG	SEPP1				EFNB2
GPX3	SERPINA1				ENO1
HSPA5	SERPINA3				ENPP2
HABP2	SERPINA6				ESAM
HPX	SERPINA7				F12
SERPIND1	SERPINB1				F13B
HGFAC	SERPINF1				F2
HRG	SERPINI1				F5
HSPA8	SEZ6L				FAM160A2
HYOU1	SEZ6L2				FAM174A
IGFBP2	SHBG				FAM20C
IGFBP3	SIRPA				FAT2
IGFBP4	SPARCL1				FBLN1
IGFBP5	SPINT2				FBN1
IGFBP6	TF				FCGBP
IGFBP7	TGOLN2				FETUB
SERPING1	THY1				FGA
ICOSLG	TNFRSF21				FN1
IGF2	TTR				FSTL1
IL6ST	VTN				FTH1
SERPINA5					GAPDH
ITIH1					GC
ITIH2					GFRA2
ITIH3					GGH
ITIH4					GNPTG
KRT10					GPX3
KRT1					GSN
SERPINA4					HABP2
KNG1					HEG1
PKM					HGFAC
LAMP2					HP
LCAT					HPX
LDHB					HRG
LGALS1					HSP90B1
LGALS3BP					HSPA5
LTBP1					HSPA8
LTBP2					HSPG2
LUM					HYOU1
LYZ					ICOSLG
MAN1A1					IGF2
MASP1					IGFBP2
OGN					IGFBP3
MB					IGFBP4
MYH15					IGFBP5
MYOC					IGFBP6
NCAM1					IGFBP7
CHL1					IGHA1
NENF					IGHM
OLFM1					IGLON5
NUCB1					IL6ST
OAF					ITIH1
PCOLCE					ITIH2
SERPINF1					ITIH3
HSPG2					ITIH4
PGK1					KLK6
PGLYRP2					KLKB1
PI16					KNG1
PLG					KRT1
PON1					KRT10
PPIA					KRT9
PPIB					LAMP2
PRAP1					LCAT
PRDX2					LDHB
PRDX6					LGALS1
PRNP					LGALS3BP
PFN1					LRG1
PROS1					LSAMP
PTGDS					LTBP1
PTPRG					LTBP2
PVR					LUM
QSOX1					LYVE1
RARRES2					LYZ
RBP4					MAN1A1
RNASE1					MASP1
RNASE4					MB
S100A6					MEGF8
APCS					MYH15
SELENOP					MYOC
SETX					NCAM1
SH3BGRL					NCAM2
SLPI					NEGR1
SOD1					NELL2
SPARC					NENF
SPARCL1					NEO1
SPTBN1					NRCAM
TBC1D2					NRXN1
CLEC3B					NTRK2
SERPINA7					NUCB1
TXN					OAF
F2					OGN
TIMP1					OLFM1
TIMP2					OMG
TPI1					OPCML
PRSS1					ORM1
THBS1					ORM2
TTR					PAM
TMSB10					PCOLCE
TMSB4X					PFN1
VASN					PGK1
VCAM1					PGLYRP2
GC					PI16
VTN					PIK3IP1
YWHAZ					PKM
AZGP1					PLG
					PLTP
					PLXDC2
					PON1
					PPIA
					PPIB
					PRAP1
					PRDX2
					PRDX6
					PRELP
					PRNP
					PROS1
					PRSS1
					PTGDS
					PTPRG
					PTPRM
					PTPRZ1
					PVR
					PVRL1
					QPCT
					QSOX1
					RARRES2
					RBP4
					RCN1
					RGMA
					RNASE1
					RNASE4
					RNASET2
					S100A6
					SCRG1
					SELENOP
					SEPP1
					SERPINA1
					SERPINA3
					SERPINA4
					SERPINA5
					SERPINA6
					SERPINA7
					SERPINB1
					SERPINC1
					SERPIND1
					SERPINF1
					SERPINF2
					SERPING1
					SERPINI1
					SETX
					SEZ6L
					SEZ6L2
					SH3BGRL
					SHBG
					SIRPA
					SLPI
					SOD1
					SPARC
					SPARCL1
					SPINT2
					SPTBN1
					TBC1D2
					TF
					TGFBI
					TGOLN2
					THBS1
					THY1
					TIMP1
					TIMP2
					TMSB10
					TMSB4X
					TNFRSF21
					TPI1
					TTR
					TXN
					VASN
					VCAM1
					VTN
					YWHAZ
