## Supplementary material for "Cell atlas of the developing human meninges reveals a dura origin of meningioma": Table S7

### Sheet: Sheet1
Topic	Description	Up to top 15 filtered genes shown
0	Stress signature	HSPA6	DNAJA4	ZFAND2A	CHRNA5	HSPB8
1	Unspecific
2	Unspecific/PCW 5-6 fibroblasts?	SEMA3E	HLA-DRB1	RSPO2	NTS	CNTN3
3	Choroid plexus	TTR	FOLR1	HTR2C	PCSK1N	C9orf24	C1orf194
4	Choroid plexus fibroblasts	POSTN	FAM155A	COLEC11	CADM2	IGFBP3	DLK1	CDH18	CYGB	ADH1B	TCF21	COLEC10	GPR158
5	Cycling	TYMS	DIAPH3	PCNA	CENPK	HELLS	ATAD2	GINS2	ZWINT	UBE2T	MCM7	CENPU	CLSPN	RRM1	TK1	RFC3
6	Pia lineage	ITIH2	NELL2	ECM1	RASL11B	ETV4
7	Unspecific	NFE2L3	INTS6	TEX14	SOX11	SLC10A1	GIPC2	POLG2	IER3	LRRC23	PCDH17	AC116366.3	COLGALT2	TULP2	GALM	NABP1
8	Primary meninx-hindbrain	CXCL14	NEGR1	HOXB2	HOXA3	HOXB3	MEIS1	FAM19A1
9	Unspecific	EGR1	FOSB	ATF3	BTG2	SERTAD1	SOCS3	NR4A3	ZFP36	NR4A1	ZC3HAV1	MAFF	CSRNP1	NFATC2	NR4A2	EGR3
10	Chondrogenic/skull prog.	CTGF	CYR61	CAPN12	LYPD6B
11	Unspecific
12	Pia precursors	C7	CXCL8	KERA	SPX
13	Chondro/osteogenic precursors	SLIT3	SNTG1	PTX3	INHBA	RSPO3	KRT8	FST	MME	SH3GL2	KCNB2	PDZRN4	PRDM16
14	Erythrocyte genes	HBB	ALAS2
15	Mostly arachnoid precursors	NKAIN2	FGF14	WNT4	CNTNAP5	SERPIND1	FHOD3	TRHDE	TRH	CSMD2	CDH10	KCTD16	CDH4	GAL	KDR	DHCR7
16	Fibroblast-TAGAP	PTCH1	NRG3	LUZP2	RNF220	FSTL5	SGCZ	RALYL	FGF13	SHANK2	GABRG3	WFDC1	LRRC3B	INSRR	GPR63	CTNNA2
17	Dura	MGP	ATP1B1	COL8A1	SLC26A7	BMPER	NPPC	FXYD5	MRLN	SAMD11	ADAMTSL3	MFAP5	KCNJ2	FXYD7
18	Unspecific
19	Unspecific	THAP5
20	Barrier	NOV	TRPM3	NR3C2	CHRM3	ITGBL1	STXBP6	PKP2	CA8	SEMA3D	PVALB	VSIR	ITGB4	TMOD1	CDH1	TNNT2
21	Smooth muscle cells	TAGLN	ACTA2	SORBS2	TINAGL1	ERBB4	KCNAB1	SEMA5B	NTN4	MYH11	ARSJ
22	Pericytes	PRKG1	NDUFA4L2	CCDC3	MYO1B	SLC38A11	ITGA1	GUCY1A2	MT2A	THY1	RGS5	AGRN	HIGD1B	ABCC9	TAGLN2
23	Arachnoid	SLC13A3	ABI3BP	THBS2	AIFM3	MICAL2	SYTL5	CYP26B1	SLC22A2
24	Cycling	HIST1H4C	TOP2A	HMGB2	UBE2C	CENPF	PTTG1	KPNA2	CDK1	NUSAP1	TUBA1C	CKS2	SMC4	CCNB1	ASPM	BIRC5
25	Committed arachnoid/pia precursors	CXCL14	AMPD3	NEFL	TKTL1	CHRNB3
26	Primary meninx/pia precursors	MTRNR2L8	LMO3
27	Erythrocyte genes	HBZ	AC104389.4	PENK	MT1G	MT1H	MGAT4C	SPTSSB
28	Arachnoid precursors/PTGDS	PTGDS	SLC22A6	SLC13A4	SLC22A8	RAMP1	LCNL1	TPD52
29	Y chromosome	RPS4Y1	UTY	EIF1AY	NLGN4Y	DDX3Y	USP9Y	ZFY	TTTY15	KDM5D
30	Inner dura	SLC4A4	KCNMA1	SLC26A2	EFEMP1	SLC47A1	ADAMTSL1	LINGO2	FGL2	TLL1	DNASE1L3	SLC26A7	PLXNA4	PPDPFL	NPNT	DIRAS2
31	Pia, more mature	CA2	COL15A1	CLSTN2	ZNF331	WISP1	CRISPLD2	DCHS2	FLVCR2	CASS4	RASEF	SUSD4	SHOX	VWDE	LMO1	CPNE9
32	Arachnoid-pia junction
33	Perivascular-like/undifferentiated fibroblast	TNC	DCDC2	TMEM132D	LPL	ADRA1D	IL1RAPL2
34	Unspecific	TFAP2B	NRG1	HS3ST4
