## Supplementary material for "Cell atlas of the developing human meninges reveals a dura origin of meningioma": Table S8

### Sheet: top20 mut
COSMIC TOP 20 MUTATED GENES					COMBINED LISTS
Meningioma (MenO)	Glioblastoma (GBM)	Intestinal carcinoma (IC)	Prostate adenocarcinoma (PAC)		MenO + GBM	MenO + IC	MenO + PAC
NF2	TP53	KRAS	LRP1B		AKT1	ACVR2A	AFF3		OVERLAPPING
TRAF7	IDH1	TP53	TP53		APC	AKT1	AKT1
AKT1	PTEN	APC	ERBB4		ATRX	APC	ALK
KLF4	EGFR	KMT2C	ZFHX3		BRAF	APC	APC
KMT2C	H3F3A	PIK3CA	PTPRT		CHEK2	ARID2	AR
EGFR	PIK3CA	TGFBR2	FHIT		EGFR	ATM	CAMTA1
TSC2	ATRX	ERBB2	GRIN2A		EGFR	BRAF	EGFR
LRP1B	BRAF	BRAF	KMT2C		FAT1	CTNNB1	ERBB4
SMO	NF1	ACVR2A	CAMTA1		H3F3A	EGFR	ESR1
LZTR1	RB1	SMAD4	PTEN		IDH1	EGFR	FHIT
APC	PIK3R1	KMT2D	ALK		KDM6A	ERBB2	FOXA1
PRKAR1A	PDGFRA	ATM	RAD51B		KLF4	ERBB3	FOXP1
TERT	TERT	MSH6	SPOP		KMT2C	ERBB4	GRIN2A
MET	CHEK2	FBXW7	FOXP1		KMT2C	FBXW7	KDM6A
SMARCA4	SETD2	GNAS	LPP		LRP1B	GNAS	KLF4
NF1	KMT2C	CTNNB1	PRDM16		LRP1B	KDM6A	KMT2C
NOTCH1	LRP1B	EGFR	AFF3		LZTR1	KLF4	KMT2C
PREX2	STAG2	ERBB4	AR		MET	KMT2C	LPP
ROS1	FAT1	ERBB3	FOXA1		NF1	KMT2C	LRP1B
KDM6A	PTPRT	ARID2	ESR1		NF1	KMT2D	LRP1B
					NF2	KRAS	LZTR1
					NOTCH1	LRP1B	MET
					PDGFRA	LZTR1	NF1
					PIK3CA	MET	NF2
					PIK3R1	MSH6	NOTCH1
					PREX2	NF1	PRDM16
					PRKAR1A	NF2	PREX2
					PTEN	NOTCH1	PRKAR1A
					PTPRT	PIK3CA	PTEN
					RB1	PREX2	PTPRT
					ROS1	PRKAR1A	RAD51B
					SETD2	ROS1	ROS1
					SMARCA4	SMAD4	SMARCA4
					SMO	SMARCA4	SMO
					STAG2	SMO	SPOP
					TERT	TERT	TERT
					TERT	TGFBR2	TP53
					TP53	TP53	TRAF7
					TRAF7	TRAF7	TSC2
					TSC2	TSC2	ZFHX3
